# Severity-dependent proteomic alterations in the rat hippocampus following pilocarpine-induced status epilepticus

**DOI:** 10.64898/2026.01.08.698453

**Authors:** Surabhi Soni, Yibo Li, Season K. Wyatt-Johnson, Uma K. Aryal, Amy L. Brewster

**Affiliations:** Department of Biological Sciences, Southern Methodist University, Dallas, TX; Department of Psychological Sciences, Purdue University, West Lafayette, IN; Department of Comparative Pathobiology, Purdue University College of Veterinary Medicine, West Lafayette, IN; Biochemistry and Molecular Biology, Oklahoma State University, Stillwater, OK

**Author notes:** **Corresponding Author:** Amy L. Brewster, Ph.D. Associate Professor Department of Biological Sciences Dedman College of Humanities & Sciences Southern Methodist University 6501 Airline Rd, Dallas, TX 75205 Office: DLSB 240; Lab DLSB 215/219. Authors contributed equally (Surabhi Soni, Yibo Li).

## Abstract

Status epilepticus (SE) is a prolonged seizure state that can induce lasting hippocampal damage and promote the development of spontaneous seizures and cognitive deficits. The severity and duration of SE strongly influence these long-term outcomes; however, many experimental studies rely on behavioral assessments such as the Racine scale, which may not capture subclinical or non-convulsive seizure activity. Consequently, the molecular consequences of lower-severity seizures that do not meet conventional criteria for severe SE, but may nonetheless contribute to epileptogenesis, remain poorly understood. To address this gap, we investigated whether behavioral seizure severity in the pilocarpine model correlates with distinct proteomic alterations in the hippocampus. Seizures were induced in adult male rats using pilocarpine, and animals were behaviorally classified into three groups: control, mild SE, and severe SE. Hippocampal tissue was collected from control (n = 3), mild SE (n = 5), and severe SE (n = 6) rats and subjected to mass spectrometry-based proteomic analysis. Proteomic profiles were analyzed using partial least squares discriminant analysis (PLS-DA), and differentially expressed proteins (DEPs) were identified using volcano plots. Functional enrichment analyses were performed using Gene Ontology (GO) and Kyoto Encyclopedia of Genes and Genomes (KEGG) pathway databases. Our findings revealed distinct hippocampal proteomic signatures across control, mild SE, and severe SE groups, as revealed by PLS-DA. Severe SE was associated with widespread proteomic alterations, including 129 DEPs linked to synaptic structure, RNA regulation, and metabolic processes. In contrast, mild SE was associated with fewer changes (81 DEPs), primarily involving synaptic organization and endocytosis. A direct comparison of the severe and mild SE groups identified 76 DEPs enriched in pathways related to synaptic plasticity and neurodegeneration. Notably, 23 proteins showed a stepwise expression pattern across groups, suggesting a molecular gradient correlated with seizure severity. Correlation analyses identified and further confirmed glial and inflammatory molecules as candidate molecular markers associated with seizure burden. In conclusion, behavioral seizure severity in the pilocarpine model corresponds to distinct hippocampal proteomic profiles, with severe SE inducing broader and more pronounced molecular alterations than mild SE. Importantly, lower-severity SE is associated with biologically meaningful changes in pathways related to synaptic organization and cellular processing, highlighting mechanistic differences between mild and severe SE that may contribute to epileptogenic progression.
