## Supplemental Table 2 for "Severity-dependent proteomic alterations in the rat hippocampus following pilocarpine-induced status epilepticus"

### Sheet: Supplementary Table 2
Protein	Corr with Max Racine (rho)	p-value (Max Racine)	Corr with Cumulative Seizure Duration (rho)	p-value (Seizure Duration)	Corr with Time to Stage 3 (rho)	p-value (Stage 3)	Corr with Time to Stage 4 (rho)	p-value (Stage 4)
VIM	0.729	0.011	0.652	0.0409	-0.355	0.314	-0.091	0.802
GFAP	0.831	0.00151	0.756	0.0114	-0.375	0.286	-0.055	0.881
MSN	0.641	0.0337	0.774	0.00854	-0.711	0.0213	-0.316	0.374
CARHSP1	0.831	0.00151	0.689	0.0275	-0.132	0.717	0.049	0.894
GSTA3	0.616	0.0435	0.238	0.508	-0.23	0.522	0.237	0.51
CNN3	0.783	0.00441	0.683	0.0295	-0.25	0.486	0.024	0.947
LGALS1	0.778	0.00484	0.677	0.0316	-0.421	0.226	-0.395	0.258
GPC1	0.382	0.247	-0.122	0.737	0.053	0.885	0.644	0.0443
S100A13	0.597	0.0526	0.61	0.0612	-0.388	0.268	-0.073	0.841
TLN1	0.88	0.000348	0.756	0.0114	-0.388	0.268	-0.158	0.663
MYL12A/B	0.245	0.469	0.012	0.973	0.382	0.277	0	1
RDX	0.518	0.102	0.232	0.519	-0.243	0.498	0.243	0.498
NCAN	0.88	0.000348	0.762	0.0104	-0.079	0.828	-0.152	0.675
SLC25A1	0.382	0.247	0.463	0.177	-0.763	0.0102	-0.201	0.578
ANXA5	0.773	0.00529	0.683	0.0295	-0.336	0.343	-0.407	0.243
BTF3	0.748	0.00807	0.53	0.115	-0.079	0.828	-0.298	0.403
MYH9	0.567	0.0687	0.341	0.334	-0.145	0.69	0.304	0.393
HNRPF	0.709	0.0145	0.817	0.0039	-0.164	0.65	-0.45	0.192
CYB5A	0.21	0.535	0.207	0.565	-0.276	0.44	-0.134	0.713
ACTN2	-0.773	0.00529	-0.537	0.11	0.27	0.451	-0.079	0.828
CAMKV	-0.562	0.0717	-0.293	0.412	0.27	0.451	-0.006	0.987
NUMA1	0.201	0.554	0.268	0.454	-0.428	0.218	-0.711	0.0211
CLVS2	-0.709	0.0145	-0.256	0.475	0.151	0.676	-0.152	0.675
SRR	-0.641	0.0337	-0.567	0.0873	0.276	0.44	-0.036	0.92
LY6H	-0.396	0.228	0.207	0.565	0.046	0.899	-0.498	0.143
NEGR1	-0.509	0.11	0.055	0.88	-0.059	0.871	-0.644	0.0443
GDA	-0.421	0.198	0.098	0.789	0.099	0.786	-0.395	0.258
GPM6A	-0.416	0.203	-0.165	0.649	0.612	0.0601	0.018	0.96
CALB2	-0.831	0.00151	-0.451	0.191	0.132	0.717	0.061	0.868
PCSK1N	-0.597	0.0526	-0.555	0.0959	0.105	0.772	0.122	0.738
CALB1	-0.695	0.0177	-0.232	0.519	0.132	0.717	-0.365	0.3
CRYM	-0.333	0.318	-0.195	0.589	0.237	0.51	-0.006	0.987
FXYD6	-0.298	0.373	0.372	0.29	-0.572	0.0838	-0.869	0.00109
